# VExD: A curated resource for human gene expression alterations following viral infection

**DOI:** 10.1101/2021.12.02.470974

**Authors:** Phillip J Dexheimer, Mario Pujato, Krishna Roskin, Matthew T Weirauch

## Abstract

Much of the host antiviral response is mediated through changes to host gene expression levels. Likewise, viruses induce changes to host gene expression levels in order to promote the viral life cycle and evade the host immune system. However, there is no resource that specifically collects human gene expression levels pre- and post-virus infection. Further, public gene expression repositories do not contain enough specialized metadata to easily find relevant experiments. Here, we present the Virus Expression Database (VExD), a freely available web site and database that collects human gene expression datasets in response to viral infection. VExD contains ∼8,000 uniformly processed samples obtained from 289 studies examining 51 distinct human viruses. We show that the VExD processing pipeline preserves known antiviral responses in the form of interferon-stimulated genes. We further show that the datasets collected in VExD can be used to quickly identify supporting data for experiments performed in human cells or model organisms. VExD is freely available at https://vexd.cchmc.org/.
