## Supplemental Table 1 for "VExD: A curated resource for human gene expression alterations following viral infection"

### Sheet: viruses
Virus species	Aliases & Abbreviations
Adeno-associated dependoparvovirus A	AAV2; adeno-associated virus 2
Adeno-associated dependoparvovirus B	adeno-associated virus 5; AAV5
Aichivirus A	AiV-A1; Aichi virus A; AiV
Alphapapillomavirus 1	human papillomavirus 32; HPV32; human papillomavirus 42; HPV42
Alphapapillomavirus 10	human papillomavirus 74; Pan paniscus papillomavirus 1; human papillomavirus 11; HPV74; HPV44; HPV13; human papillomavirus 6; human papillomavirus 13; HPV11; human papillomavirus 44; HPV6; PpPV1
Alphapapillomavirus 11	human papillomavirus 34; HPV73; HPV34; human papillomavirus 73
Alphapapillomavirus 13	HPV54; human papillomavirus 54
Alphapapillomavirus 14	HPV106; Colobus guereza papillomavirus 1; HPV90; human papillomavirus 106; human papillomavirus 90; CgPV1; human papillomavirus 71; HPV71
Alphapapillomavirus 2	HPV28; human papillomavirus 3; human papillomavirus 29; human papillomavirus 125; HPV94; HPV10; HPV160; human papillomavirus 28; HPV77; HPV29; HPV3; human papillomavirus 94; HPV78; human papillomavirus 77; human papillomavirus 78; HPV117; human papillomavirus 10; HPV125; human papillomavirus 160; human papillomavirus 117
Alphapapillomavirus 3	human papillomavirus 61; HPV89; human papillomavirus 81; HPV114; human papillomavirus 62; human papillomavirus 102; human papillomavirus 84; HPV81; human papillomavirus 114; human papillomavirus 87; HPV61; HPV102; HPV87; HPV86; human papillomavirus 86; HPV83; human papillomavirus 83; human papillomavirus 89; HPV62; HPV72; HPV84; human papillomavirus 72
Alphapapillomavirus 4	human papillomavirus 2; human papillomavirus 57; HPV2; HPV27; HPV57; human papillomavirus 27
Alphapapillomavirus 5	human papillomavirus 26; human papillomavirus 82; human papillomavirus 69; HPV51; HPV69; HPV26; human papillomavirus 51; HPV82
Alphapapillomavirus 6	human papillomavirus 66; human papillomavirus 56; HPV53; HPV56; HPV66; HPV30; human papillomavirus 53; human papillomavirus 30
Alphapapillomavirus 7	HPV85; human papillomavirus 59; HPV97; HPV68; human papillomavirus 68; HPV39; HPV70; human papillomavirus 70; human papillomavirus 45; HPV45; human papillomavirus 18; HPV59; human papillomavirus 39; human papillomavirus 97; HPV18; human papillomavirus 85
Alphapapillomavirus 8	human papillomavirus 43; HPV7; HPV91; human papillomavirus 40; HPV40; human papillomavirus 91; human papillomavirus 7; HPV43
Alphapapillomavirus 9	human papillomavirus 31; HPV31; human papillomavirus 58; human papillomavirus 33; HPV35; human papillomavirus 35; HPV67; human papillomavirus 52; HPV33; HPV16; human papillomavirus 67; HPV58; HPV52; human papillomavirus 16
Andes orthohantavirus	Andes hantavirus; ANDV; Oran virus; Andes virus; Lechiguanas virus; Juquitiba virus
Apoi virus	APOIV
Argentinian mammarenavirus	Junin mammarenavirus; JUNV; Junin arenavirus; Junín virus; Junin virus
Aroa virus	NJLV; Iguape virus; Bussuquara virus; IGUV; Naranjal virus; AROAV; BSQV
Australian bat lyssavirus	ABLV
Avian orthoavulavirus 1	Newcastle disease virus; NDV
Bagaza virus	BAGV
Banna virus	BAV
Banzi virus	BANV
Barmah Forest virus	BFV
Batai orthobunyavirus	Batai virus; BATV
Bayou orthohantavirus	BAYV; Bayou virus; Bayou hantavirus
Bebaru virus	BEBV
Betacoronavirus 1	HCoV_OC43; human coronavirus OC43
Betapapillomavirus 1	human papillomavirus 21; human papillomavirus 143; HPV98; human papillomavirus 152; Colobus guereza papillomavirus 2; HPV118; human papillomavirus 36; HPV143; human papillomavirus 19; HPV25; HPV152; HPV24; CgPV2; HPV12; MfPV1; HPV5; human papillomavirus 14; human papillomavirus 5; human papillomavirus 124; HPV124; human papillomavirus 99; human papillomavirus 47; HPV47; HPV105; human papillomavir…
Betapapillomavirus 2	human papillomavirus 107; HPV174; HPV113; HPV80; HPV107; human papillomavirus 159; HPV120; human papillomavirus 110; human papillomavirus 111; human papillomavirus 151; human papillomavirus 23; HPV23; human papillomavirus 38; HPV110; HPV9; HPV122; human papillomavirus 145; human papillomavirus 37; human papillomavirus 113; human papillomavirus 9; human papillomavirus 17; human papillomavirus 80; …
Betapapillomavirus 3	human papillomavirus 75; HPV76; human papillomavirus 115; human papillomavirus 49; HPV115; human papillomavirus 76; HPV75; HPV49
Betapapillomavirus 4	HPV92; human papillomavirus 92
Betapapillomavirus 5	human papillomavirus 96; HPV150; human papillomavirus 150; HPV96
Black Creek Canal orthohantavirus	Black Creek Canal virus; BCCV; Black Creek Canal hantavirus
Bovine fever ephemerovirus	BEFV; bovine ephemeral fever virus
Bovine papular stomatitis virus	BPSV
Brazilian mammarenavirus	SBAV; Sabia arenavirus; Sabiá virus; Sabia virus; Sabia mammarenavirus; SPH114202 virus; Sabio virus
Bunyamwera orthobunyavirus	Bunyamwera virus; BUNV
Bwamba orthobunyavirus	Bwamba virus; Pongola virus; BWAV
Cali mammarenavirus	PICHV; Pichinde arenavirus; Pichinde mammarenavirus; Pichinde virus; Pichindé virus
California encephalitis orthobunyavirus	California encephalitis virus; CEV
Candiru phlebovirus	Candiru virus; CDUV
Caraparu orthobunyavirus	Caraparú virus; CARV
Cardiovirus A	EMCV-1; Mengo encephalomyocarditis virus; Mengo virus; encephalomyocarditis virus 1; EMCV
Cardiovirus B	Theiler's murine encephalomyelitis virus; TMEV; HTCV; Saffold virus; SafV
Catu orthobunyavirus	Catú virus; CATUV
Chandipura vesiculovirus	CHPV; Chandipura virus
Changuinola virus	CGLV
Chapare mammarenavirus	Chapare virus; CHAPV
Chikungunya virus	CHIKV
Chim orthonairovirus	Chim virus; CHIMV
Choclo orthohantavirus	Choclo virus; CHOV
Colorado tick fever virus	CTFV
Cosavirus A	CoSV-A1; cosavirus A1; HCosV-A
Cowpox virus	CPXV; CPV
Crimean-Congo hemorrhagic fever orthonairovirus	CCHFV; Crimean-Congo hemorrhagic fever virus
Dengue virus	DENV-2; DENV-3; dengue virus type 3; DENV-1; DENV-4; DENV; dengue virus type 1; dengue virus type 2; dengue virus type 4
Dhori thogotovirus	Dho; Dhori virus; Batken virus; DHOV; DV
Dobrava-Belgrade orthohantavirus	Dobrava hantavirus; Saaremaa virus; Dobrava virus; Dobrava-Belgrade hantavirus; DOBV; Dobrava-Belgrade virus
Dugbe orthonairovirus	Dugbe virus; DUGV; Dugbe nairovirus
Duvenhage lyssavirus	DUVV; Duvenhage virus
Eastern chimpanzee simian foamy virus	simian foamy virus; simian foamy virus Pan troglodytes schweinfurthii; human spumaretrovirus; SFVpsc; human foamy virus; SFV; human spumavirus
Eastern equine encephalitis virus	EEEV; EEEV-NA; eastern equine encephalitis virus North American
Edge Hill virus	EHV
Enterovirus A	coxsackievirus A2; CVA-2; EV71; enterovirus 71
Enterovirus B	coxsackievirus B3; swine vesicular disease virus; CVB3; CVB 3
Enterovirus C	PV-1; PV-2; poliovirus; PV-3
Enterovirus D	HEV68; EV94; EV68; EV-D68; enterovirus 68; HEV70; enterovirus D68; enterovirus 70; enterovirus 94; EV70; HEV94
European bat 1 lyssavirus	EBLV-1; European bat lyssavirus 1
European bat 2 lyssavirus	EBLV-2; European bat lyssavirus 2
Everglades virus	EVEV; VEEV-II; Venezuelan equine encephalitis virus II
Eyach virus	EyV
Foot-and-mouth disease virus	FMDV-O; foot-and-mouth disease virus O
Gammapapillomavirus 1	human papillomavirus 4; human papillomavirus 65; HPV4; HPV65; human papillomavirus 205; HPV205; HPV173; HPV95; human papillomavirus 95; human papillomavirus 173
Gammapapillomavirus 10	human papillomavirus 121; HPV142; human papillomavirus 133; human papillomavirus 142; human papillomavirus 130; HPV121; HPV180; HPV133; human papillomavirus 180; HPV130
Gammapapillomavirus 11	HPV136; human papillomavirus 169; human papillomavirus 140; human papillomavirus 136; human papillomavirus 141; human papillomavirus 154; HPV141; HPV169; human papillomavirus 171; HPV202; HPV154; HPV126; human papillomavirus 126; HPV140; HPV171; human papillomavirus 202
Gammapapillomavirus 12	HPV127; human papillomavirus 148; human papillomavirus 157; HPV132; human papillomavirus 132; HPV199; human papillomavirus 165; HPV148; HPV157; human papillomavirus 158; HPV158; human papillomavirus 199; human papillomavirus 127; HPV165
Gammapapillomavirus 13	HPV128; human papillomavirus 128; human papillomavirus 153; HPV153
Gammapapillomavirus 14	human papillomavirus 131; HPV131
Gammapapillomavirus 15	human papillomavirus 135; human papillomavirus 179; HPV146; human papillomavirus 146; HPV135; HPV179
Gammapapillomavirus 16	HPV137; human papillomavirus 137
Gammapapillomavirus 17	human papillomavirus 144; HPV144
Gammapapillomavirus 18	HPV156; human papillomavirus 156
Gammapapillomavirus 19	HPV166; HPV161; human papillomavirus 161; human papillomavirus 162; human papillomavirus 166; HPV162
Gammapapillomavirus 2	human papillomavirus 48; HPV200; human papillomavirus 200; HPV48
Gammapapillomavirus 20	HPV163; human papillomavirus 163
Gammapapillomavirus 21	HPV167; human papillomavirus 167
Gammapapillomavirus 22	human papillomavirus 172; HPV172
Gammapapillomavirus 23	HPV175; human papillomavirus 175
Gammapapillomavirus 24	human papillomavirus 197; HPV197; HPV178; human papillomavirus 178
Gammapapillomavirus 25	human papillomavirus 184; HPV184
Gammapapillomavirus 26	HPV187; human papillomavirus 187
Gammapapillomavirus 27	human papillomavirus 201; HPV201
Gammapapillomavirus 3	HPV50; human papillomavirus 50
Gammapapillomavirus 4	human papillomavirus 60; HPV60
Gammapapillomavirus 5	human papillomavirus 88; HPV88
Gammapapillomavirus 6	HPV108; human papillomavirus 101; HPV101; human papillomavirus 103; HPV103; human papillomavirus 108
Gammapapillomavirus 7	HPV170; HPV109; human papillomavirus 139; human papillomavirus 123; human papillomavirus 170; human papillomavirus 134; HPV139; human papillomavirus 155; human papillomavirus 109; human papillomavirus 149; HPV123; human papillomavirus 138; HPV138; HPV155; HPV149; HPV134
Gammapapillomavirus 8	HPV164; HPV168; HPV112; HPV147; HPV119; human papillomavirus 147; human papillomavirus 119; human papillomavirus 164; human papillomavirus 112; human papillomavirus 168
Gammapapillomavirus 9	human papillomavirus 116; HPV129; HPV116; human papillomavirus 129
Getah virus	Sagiyama virus; GETV; ALPHAV-M1; alphavirus M1; SAGV
Guama orthobunyavirus	Guama virus; Guamá virus; GMAV
Guanarito mammarenavirus	GTOV; Guanarito virus; Guanarito arenavirus
Guaroa orthobunyavirus	Guaroa virus; GROV
Hantaan orthohantavirus	Hantaan virus; Korean hemorrhagic fever virus; HTNV; Lee virus; Hojo virus
Hendra henipavirus	Hendra virus; HeV
Hepacivirus C	hepatitis C virus genotype 3k ; HCV2a; HCV7a; HCV4a; HCV2b; HCV5a; hepatitis C virus genotype 5a; HCV1a; HCV6g; hepatitis C virus genotype 2a ; HCV3a; HCV1b; hepatitis C virus genotype 7a; hepatitis C virus genotype 6a ; hepatitis C virus; hepatitis C virus genotype 2a; HCV6a; HCV3k; hepatitis C virus genotype 1b; hepatitis C virus genotype 6a; HCV; hepatitis C virus genotype 3k; hepatitis C viru…
Hepatitis B virus	hepatitis B virus type gib I; hepatitis B virus gibIV; HBV-A; HBV-orangutan; hepatitis B virus type A; chHBV; HBV; HBV-gib V; hepatitis B virus type B; hepatitis B virus type G; orangutan hepatitis B virus; hepatitis B virus type gib V; HBV-H; hepatitis B virus type H; hepatitis B virus gibII; hepatitis B virus; hepatitis B virus gibI; HBV-B; hepatitis B virus gibIII; chimpanzee hepatitis B virus…
Hepatovirus A	HAV; HHAV; hepatitis A virus; Human hepatitis A virus
Hughes orthonairovirus	Farallon virus; Hughes virus; FARV
Human alphaherpesvirus 1	Herpes simplex virus type 1; HHV1; human herpesvirus 1; Herpes simplex virus 1; HSV1
Human alphaherpesvirus 2	human herpesvirus 2; Herpes simplex virus type 2; HHV2; HSV2; Herpes simplex virus 2
Human alphaherpesvirus 3	chickenpox; Varicella-zoster virus; HHV3; V-ZV; human herpesvirus 3; VZV
Human associated circovirus 1	HuACV1; human faeces associated circovirus
Human associated cyclovirus 1	human cyclovirus 1; HuACyV1; HuCyV1
Human associated cyclovirus 10	HuACyV10; HuCyV10; human cyclovirus 10
Human associated cyclovirus 11	human cyclovirus 11; HuACyV11; HuCyV11
Human associated cyclovirus 12	human cyclovirus 12; HuACyV12; HuCyC12
Human associated cyclovirus 2	HuACyV2; human cyclovirus 2; HuCyV2
Human associated cyclovirus 3	HuCyV3; human cyclovirus 3; HuACyV3
Human associated cyclovirus 4	HuCyV4; human cyclovirus 4; HuACyV4
Human associated cyclovirus 5	human cyclovirus 5; HuCyV5; HuACyV5
Human associated cyclovirus 6	human cyclovirus 6; HuCyV6; HuACyV6
Human associated cyclovirus 7	human cyclovirus 7; HuCyV7; HuACyV7
Human associated cyclovirus 8	HuCyV8; human cyclovirus 8; HuACyV8
Human associated cyclovirus 9	HuACyV9; human cyclovirus 9; HuCyV9
Human associated gemykibivirus 1	HGKV1
Human associated gemykibivirus 2	HGKV2
Human associated gemykibivirus 3	HGKV3
Human associated gemykibivirus 4	HGKV4
Human associated gemykibivirus 5	HGKV5
Human associated gemyvongvirus 1	HGVV1
Human betaherpesvirus 5	human cytomegalovirus; Cytomegalovirus; HHV-5; HCMV; HHV5; human herpesvirus 5; CMV
Human betaherpesvirus 6A	Human B lymphotropic virus; HBLV; HHV6A; HHV-6A
Human betaherpesvirus 6B	Human B lymphotropic virus; HHV6B; HBLV; HHV-6B
Human betaherpesvirus 7	HHV-7; HHV7
Human coronavirus 229E	HCoV_229E
Human coronavirus HKU1	HCoV_HKU1
Human coronavirus NL63	HCoV_NL63
Human gammaherpesvirus 4	Epstein-Barr virus; HHV4; EBV; human herpesvirus 4; HHV-4
Human gammaherpesvirus 8	human herpesvirus 8; KSHV; HHV8; Kaposi's sarcoma-associated herpesvirus
Human immunodeficiency virus 1	HIV1
Human immunodeficiency virus 2	HIV2
Human mastadenovirus A	HAdV-12; human adenovirus 12
Human mastadenovirus B	human adenovirus 3; HAdV-3
Human mastadenovirus C	human adenovirus 2; HAdV-2
Human mastadenovirus D	human adenovirus 9; HAdV-9
Human mastadenovirus E	human adenovirus 4; HAdV-4
Human mastadenovirus F	human adenovirus 40; HAdV-40
Human metapneumovirus	HMPV
Human orthopneumovirus	RSV; human respiratory syncytial virus; HRSV; respiratory syncytial virus
Human orthorubulavirus 2	HPIV2; human parainfluenza virus 2
Human orthorubulavirus 4	HPIV4; human parainfluenza virus 4
Human picobirnavirus	HPBV; PBV
Human polyomavirus 1	BK virus; BKV; BK polyomavirus; BKPyV; Human polyomavirus BK; Human polyomavirus (type BK)
Human polyomavirus 10	MW polyomavirus; MWPyV
Human polyomavirus 11	STL polyomavirus; STLPyV
Human polyomavirus 13	New Jersey polyomavirus; NJPyV
Human polyomavirus 2	JCPyV; JC polyomavirus; JCV; JC virus; polyomavirus JC
Human polyomavirus 3	KI polyomavirus; KIPyV
Human polyomavirus 4	WU polyomavirus; WU virus; WUPyV
Human polyomavirus 5	MCPyV; Merkel cell polyomavirus
Human polyomavirus 6	HPyV6
Human polyomavirus 7	HPyV7
Human polyomavirus 8	TSPyV; Trichodysplasia spinulosa-associated polyomavirus
Human polyomavirus 9	HPyV9
Human respirovirus 1	HPIV1; human parainfluenza virus 1
Human respirovirus 3	HPIV3; human parainfluenza virus 3
Ilheus virus	ROCV; Ilhéus virus; Rocio virus; ILHV
Indiana vesiculovirus	vesicular stomatitis Indiana virus; Vesicular stomatitis virus; VSIV; VSV
Influenza A virus	IAV
Influenza B virus	IBV
Influenza C virus	ICV
Influenza D virus	IDV
Isfahan vesiculovirus	Isfahan virus; ISFV
Jamestown Canyon orthobunyavirus	Jamestown Canyon virus; JCV
Japanese encephalitis virus	JEV
Kairi orthobunyavirus	Kairi virus; KRIV
Kasokero orthonairovirus	KASV; Kasokero virus
Kedougou virus	KEDV; Kédougou virus
Kokobera virus	Stratford virus; STRV; KOKV
Koutango virus	KOUV
Kyasanur Forest disease virus	AHFV; KFDV; ALKV; Alkhumra hemorrhagic fever virus
La Crosse orthobunyavirus	La Crosse virus; Bunyavirus La Crosse; LACV
Lagos bat lyssavirus	LBV; Lagos bat virus
Laguna Negra orthohantavirus	LANV; Laguna Negra virus
Langat virus	LGTV
Lassa mammarenavirus	LASV; Lassa virus
Lebombo virus	LEBV
Louping ill virus	Greek goat encephalitits virus subtype; louping ill virus-British subtype; LIV-Brit; LIV; TSEV; Turkish sheep encephalitis virus subtype; louping ill virus-Irish subtype; LIV-Ir; louping ill virus-Spanish subtype; LIV-Spain; GGEV
Lymphocytic choriomeningitis mammarenavirus	LCMV; lymphocytic choriomeningitis virus
Macacine alphaherpesvirus 1	CeHV-1; Cercopithecine herpesvirus 1; Simian herpes B virus; McHV1
Machupo mammarenavirus	MACV; Machupo virus
Madrid orthobunyavirus	Madrid virus; MADV
Mamastrovirus 1	human astrovirus; MAstV1; HAstV-1
Mammalian 1 orthobornavirus	BDV1; Borna disease virus 1
Mammalian orthorubulavirus 5	Simian virus 5; parainfluenza virus 5; PIV5
Marburg marburgvirus	Lake Victoria marburgvirus; Ravn virus; RAVV; Marburg virus; MARV
Marituba orthobunyavirus	Marituba virus; MTBV
Mayaro virus	MAYV
Measles morbillivirus	MeV; MV; Subacute sclerose panencephalitis virus; measles virus
Menangle pararubulavirus	Menangle virus; MenV
Middle East respiratory syndrome-related coronavirus	MERS; MERS-CoV
Mokola lyssavirus	MOKV; Mokola virus
Molluscum contagiosum virus	MCV; MOCV
Monkeypox virus	MPV; MPX
Mucambo virus	MUCV; VEEV-IIIA; Venezuelan equine encephalitis virus IIIA
Mumps orthorubulavirus	mumps virus; MuV; Mumps rubulavirus
Mupapillomavirus 1	HPV1; human papillomavirus 1
Mupapillomavirus 2	human papillomavirus 63; HPV63
Mupapillomavirus 3	human papillomavirus 204; HPV204
Murray Valley encephalitis virus	ALFV; MVEV; Alfuy virus
New Jersey vesiculovirus	vesicular stomatitis New Jersey virus; VSNJV
Nipah henipavirus	Nipah virus; NiV
Norwalk virus	NV; Chiba virus; Southampton virus; Lordsdale virus
Nupapillomavirus 1	HPV41; human papillomavirus 41
Nyando orthobunyavirus	NDV; Nyando virus
Omsk hemorrhagic fever virus	OHFV; Omsk haemorrhagic fever virus
Onyong-nyong virus	ONNV; o'nyong-nyong virus; IGORV; Igbo Ora virus
Orf virus	ORFV; Contagious pustular dermatitis virus
Oriboca orthobunyavirus	ORIV; Oriboca virus
Oropouche orthobunyavirus	OROV; Oropouche virus
Orthohepevirus A	swine hepatitis E virus; HEV; wild boar hepatitis E virus; human hepatitis E virus; hepatitis E virus; camel hepatitis E virus; human hepatitis E virus genotype 1a
Orungo virus	ORUV
Papiine alphaherpesvirus 2	PaHV2; Cercopithecine herpesvirus 16; Herpesvirus papio 2; CeHV-16
Parechovirus A	human parechovirus; Echo virus; HPeV; echovirus
Pegivirus C	GB virus C; HPgV; hepatitis G virus; GBV-C; human pegivirus; SPgV-ch; HGV; simian pegivirus-chimpanzee
Pegivirus H	human pegivirus 2; HHPgV; human hepegivirus; human pegivirus type 2
Phnom Penh bat virus	Batu Cave virus; PPBV; BCV
Piry vesiculovirus	Piry virus; PIRYV
Powassan virus	DTV; POWV; Tick-borne powassan virus; deer tick virus
Primate bocaparvovirus 1	HBoV1; human bocavirus 1; Human bocaparvovirus 1
Primate bocaparvovirus 2	human bocavirus 2c; HBoV2c
Primate erythroparvovirus 1	B19V; B19 virus; erythrovirus B19; human parvovirus B19
Primate T-lymphotropic virus 1	Human T-cell leukemia virus 1; Human T-lymphotropic virus 1; HTLV1; PTLV1
Primate T-lymphotropic virus 2	HTLV2; Human T-lymphotropic virus 2; PTLV2; Human T-cell leukemia virus 2
Primate T-lymphotropic virus 3	HTLV3; PTLV3; Human T-lymphotropic virus 3; Human T-cell leukemia virus 3
Primate tetraparvovirus 1	human parvovirus 4; PARV4
Prospect Hill orthohantavirus	BLLV; Bloodland Lake virus; PHV; Prospect Hill virus; Prospect Hill hantavirus
Pseudocowpox virus	PCPV
Punta Toro phlebovirus	PTV; Punta Toro virus
Puumala orthohantavirus	Puumala virus; PUUV
Quaranfil quaranjavirus	Quaranfil virus; QV
Rabies lyssavirus	RABV; rabies virus
Rhinovirus A	RV23; HRV-29; rhinovirus 2; RV16; rhinovirus 29; rhinovirus; rhinovirus A1; rhinovirus 16; HRV-16; RV-A1; RV29; RV2; rhinovirus 23; HRV-2; HRV-23
Rhinovirus B	HRV-3; rhinovirus 3; RV3; HRV-14; RV14; RV-B3; rhinovirus B3; rhinovirus 14
Rhinovirus C	RV-C; rhinovirus C1; RV-C1
Rift Valley fever phlebovirus	Rift Valley fever virus; RVFV
Rio Bravo virus	RBV
Rosavirus A	rosavirus A1; RoV-A1
Ross River virus	RRV
Rotavirus A	RVA
Rotavirus B	RVB
Rotavirus C	RVC
Rotavirus D	RVD
Rotavirus E	RVE
Rotavirus F	RVF
Royal Farm virus	RFV
Rubella virus	RUBV
Saimiriine alphaherpesvirus 1	SaHV1; Saimiriine herpesvirus 1
Saint Louis encephalitis virus	St. Louis encephalitis virus; SLEV
Salehabad phlebovirus	ADAV; Adana virus
Salivirus A	SV-A; HKV-1; SaV-A; Human klassevirus 1
Sandfly fever Naples phlebovirus	Sandfly fever sicilian virus; TOSV; Toscana virus; SFS; sicilian sandfly fever virus
Sangassou orthohantavirus	SANGV; Sangassou hantavirus; Sangassou virus
Sapporo virus	SaV; Sapovirus; SV
Saumarez Reef virus	SREV
Semliki Forest virus	SFV
Seoul orthohantavirus	Seoul virus; SEOV
Sepik virus	SEPV
Severe acute respiratory syndrome-related coronavirus	novel coronavirus; SARS; SARS-CoV-2; SARS-CoV; COVID-19; HCoV-SARS; SARS coronavirus; severe acute respiratory syndrome
Sin Nombre orthohantavirus	Blue River virus; Monongahela virus; New York hantavirus; SNV; MGLV; NYV; New York orthohantavirus; New York virus; sin nombre virus; BRV
Sindbis virus	Babanki virus; SINV; BABV; OCKV; Ockelbo virus
Snowshoe hare orthobunyavirus	snowshoe hare virus; SSHV; Bunyavirus snowshoe hare; Snowshoe hare bunyavirus
Suid alphaherpesvirus 1	Suid herpesvirus 1; SuHV1
Tacaiuma orthobunyavirus	TCMV; Tacaiuma virus
Tahyna orthobunyavirus	Ťahyňa virus; Tahyna virus; TAHV
Tamdy orthonairovirus	BURV; Burana virus
Tanapox virus	SqPV; YLDV; Yaba-like disease virus
Tataguine orthobunyavirus	Tataguine virus; TATV
Tete orthobunyavirus	Bahig virus; Weldona virus; Tsuruse virus; Matruh virus; TETEV; Tete virus
Thogoto thogotovirus	TV; THOV; Thogoto virus
Tick-borne encephalitis virus	tick-borne encephalitis virus - Far Eastern subtype; TBEV-FE; TBEV-Sib; tick-borne encephalitis virus - Siberian subtype; TBEV-Eur; tick-borne encephalitis virus - European subtype
Torque teno midi virus 1	TTMdV1
Torque teno mini virus 1	TTMV1
Torque teno virus 1	TTV1
Torque teno virus 10	TTV10
Torque teno virus 11	TTV11
Torque teno virus 12	TTV12
Torque teno virus 13	TTV13
Torque teno virus 14	TTV14
Torque teno virus 15	TTV15
Torque teno virus 16	TTV16
Torque teno virus 17	TTV17
Torque teno virus 18	TTV18
Torque teno virus 19	TTV19
Torque teno virus 2	TTV2
Torque teno virus 20	TTV20
Torque teno virus 21	TTV21
Torque teno virus 22	TTV22
Torque teno virus 23	TTV23
Torque teno virus 24	TTV24
Torque teno virus 25	TTV25
Torque teno virus 26	TTV26
Torque teno virus 27	TTV27
Torque teno virus 28	TTV28
Torque teno virus 29	TTV29
Torque teno virus 3	TTV3
Torque teno virus 4	TTV4
Torque teno virus 5	TTV5
Torque teno virus 6	TTV6
Torque teno virus 7	TTV7
Torque teno virus 8	TTV8
Torque teno virus 9	TTV9
Tula orthohantavirus	Tula virus; Tula hantavirus; TULV
Tyuleniy virus	TYUV
Usutu virus	USUV
Uukuniemi phlebovirus	UUKV; Uukuniemi virus
Vaccinia virus	VacV
Variola virus	smallpox virus; VarV
Venezuelan equine encephalitis virus	VEEV-IIIC; VEEV-IE; VEEV; VEEV-IC; VEEV-ID; VEEV-IAB
Wad Medani virus	WMV
Wesselsbron virus	WSLV; WESSV
West Nile virus	KUNV; Kunjin virus; WNV
Western equine encephalitis virus	western equine encephalitis virus South American; WEEV-SA; western equine encephalitis virus North American; WEEV; WEEV-NA
Wyeomyia orthobunyavirus	Wyeomyia virus; WYOV
Yaba monkey tumor virus	YMTV
Yellow fever virus	YFV
Zaire ebolavirus	Ebola virus; EBOV
Zika virus	ZIKV
