## Supplemental Table 2 for "VExD: A curated resource for human gene expression alterations following viral infection"

### Sheet: Sheet1
Study	Tissue	Tissue ID	Platform	Uninfected mean	Uninfected SD	Uninfected count	Infected mean	Infected SD	Infected count	log FC	fold change	raw p-val	adjusted p-val
GSE111036	foreskin fibroblast cell line	BTO:0002245	RNA-Seq	73.9558	6.12938	3	220.479	51.0549	6	1.57577	2.98095	0.000767098	0.00548067
GSE73853	foreskin fibroblast cell line	BTO:0002245	RNA-Seq	45.5541	3.07999	2	128.716	6.90023	2	1.49833	2.82516	0.0160326	0.457246
GSE132081	foreskin fibroblast cell line	BTO:0002245	RNA-Seq	60.695	9.09989	2	151.96	66.3787	6	1.3239	2.50342	0.0192046	0.212779
GSE99454	lung fibroblast cell line	BTO:0000161	RNA-Seq	75.5773	8.31338	6	187.575	37.8863	6	1.31133	2.4817	0.000594155	0.00478701
GSE50938	dermal fibroblast	BTO:0004419	HG-U133_Plus_2	11.0394	0.09987	4	12.0452	0.00967322	2	1.00584	2.00811	0.000218588	0.0170845
GSE120891	lung fibroblast cell line	BTO:0000161	RNA-Seq	51.4387	3.74606	6	97.3783	12.1843	8	0.920615	1.89292	4.49538e-06	8.36822e-05
GSE99454	retinal pigment epithelium cell line	BTO:0002334	RNA-Seq	75.6684	8.03181	6	140.638	28.1903	6	0.894131	1.85849	0.0017982	0.0127648
GSE120891	retinal pigment epithelium cell line	BTO:0002334	RNA-Seq	57.7211	1.71814	2	82.9635	10.5689	2	0.523301	1.43724	0.175447	0.357772
GSE130665	foreskin fibroblast cell line	BTO:0002245	RNA-Seq	25.4502	6.78195	2	34.0545	0.172087	2	0.420023	1.33795	0.323546	0.487085
GSE19345	neural stem cell	BTO:0002881	HG-U133_Plus_2	11.2752	0.0873418	2	11.5638	0.414645	6	0.288593	1.22145	0.161226	0.354758
GSE101855	dendritic cell	BTO:0002042	HG-U133_Plus_2	11.1838	0.0772067	6	11.3376	0.510269	12	0.153783	1.11248	0.327488	0.510407
GSE81637	placenta	BTO:0001078	RNA-Seq	56.3049	21.7142	2	61.7208	23.4746	2	0.132473	1.09617	0.833133	0.999985
GSE94724	decidua	BTO:0001360	RNA-Seq	49.0771	0.406022	2	46.957	1.54126	2	-0.0636981	0.956808	0.287107	0.999533
GSE81637	decidua	BTO:0001360	RNA-Seq	52.028	0.00249199	2	47.6807	5.23458	2	-0.125857	0.91646	0.449024	0.999374
GSE120890	lung fibroblast cell line	BTO:0000161	RNA-Seq	125.869	8.71593	3	59.7202	2.54085	3	-1.0755	0.474505	0.00334107	0.0126887
