## Supplemental Table 3 for "VExD: A curated resource for human gene expression alterations following viral infection"

### Sheet: Description
This document contains the genes used in figures of the manuscript "VExD: A curated resource for human gene expression following viral infection", by Dexheimer, Pujato, Roskin, and Weirauch
Each sheet represents a separate figure
Figure 2	98 core interferon-stimulated genes, as identified by Shaw et al in Table 1 of 10.1371/journal.pbio.2004086
Figure 4	95 genes that are significantly altered by EBV infection in B-cells, as identified by Wang et al in Figure 1 of 10.1128/JVI.00226-19. "Up-regulated" genes are from Groups 1-3 of that figure, "Down-regulated" are from Groups 7 and 8
Figure S1	98 genes chosen randomly for comparison to Figure 2

### Sheet: Figure 2
Gene Symbol
B2M
ERAP1
HLA-A
HLA-B
HLA-C
HLA-E
HLA-F
HLA-G
NLRC5
PSMA5
PSMB8
PSMB9
PSMB10
PSME1
PSME2
RFX5
TAP1
TAP2
TAPBP
TAPBPL
ADAR
APOL1
APOL2
APOL3
APOL4
IRAV
IFIT2
IFIT3
ISG15
ISG20
MORC3
MOV10
MX1
OAS1
PARP12
EIF2AK2
PML
RSAD2
SAT1
SCOTIN
ZC3HAV1
DTX3L
HERC6
N4BP1
NUB1
PARP9
RBCK1
RNF19B
RNF213
RNF31
UBA7
UBE2L6
AZI2
MB21D1
IRF1
IRF7
IRF9
LGP2
MDA5
MYD88
DDX58
RNF114
STAT1
STAT2
TLR3
TRIM25
CD274
IFI35
NMI
PARP14
SOCS1
TRAFD1
TRIM21
USP18
USP25
CASP8
CD47
IL15RA
LGALS9
RICTOR
TNFSF10
C2
CMPK2
CMTR1
DNAJA1
DNAJC13
EHD4
FAM46a
FMR1
PNPT1
SERTAD1
SLC25A28
SP110
TDRD7
WARS
XAF1
ZCCHC2
ZNFX1

### Sheet: Figure 4
Up-regulated	Down-regulated
E2F1	JUND
CDK4	CD83
CDK2	BLK
HDAC1	IRF8
HDAC2	DUSP1
CDC6	DUSP8
MCM2	BCL6
MCM3	SLC2A1
MCM4	TRAF5
MCM6	MAP3K1
MCM8	SPI1
MCM10	KAT8
ATIC	MAP3K3
GART	EBF1
ACLY	BCL7A
MDH2	BCL7B
SHMT2	TRIM13
PDHA1	SIN3A
SMC1A	IL6
CHEK1	BRD2
BUB1	SP100
CCNA2	CDKN2D
CCNB1	JUN
CCNB2	JUNB
MYB	MAP3K9
TAF12	MAP3K10
TRIM32	HLA-B
TRIM35	HLA-C
BATF	HLA-E
SHMT1	HLA-DMB
ACO1	HLA-DMA
AURKB	OTUD1
IRF7	CYLD
CDK6	BCL3
CDCA2	BCL10
CDCA3	HIF1A
CDCA5	HDAC5
CDCA7	KAT7
CDCA8	SIN3B
CDKN2A
IRF4
CSF1
CCND2
CD82
IGF1
FAS
PTEN
TRAF1
MAP2K1
PIK3R3
MAP2K6
LTA
BCL2L1
LAMP1
IRF2
AICDA

### Sheet: Figure S1
Ensembl ID
ENSG00000254028
ENSG00000185947
ENSG00000160703
ENSG00000159322
ENSG00000237450
ENSG00000182782
ENSG00000217702
ENSG00000224477
ENSG00000124749
ENSG00000123240
ENSG00000170954
ENSG00000136237
ENSG00000182264
ENSG00000123094
ENSG00000115750
ENSG00000286867
ENSG00000243295
ENSG00000243889
ENSG00000175066
ENSG00000161542
ENSG00000087995
ENSG00000249201
ENSG00000235429
ENSG00000254762
ENSG00000235226
ENSG00000270804
ENSG00000276819
ENSG00000179141
ENSG00000168615
ENSG00000244301
ENSG00000257254
ENSG00000224621
ENSG00000143171
ENSG00000117643
ENSG00000280634
ENSG00000178913
ENSG00000234570
ENSG00000241369
ENSG00000196646
ENSG00000258104
ENSG00000214252
ENSG00000236473
ENSG00000230529
ENSG00000132530
ENSG00000235072
ENSG00000271623
ENSG00000236844
ENSG00000136929
ENSG00000232910
ENSG00000160678
ENSG00000169683
ENSG00000213722
ENSG00000271358
ENSG00000261221
ENSG00000284742
ENSG00000226721
ENSG00000228816
ENSG00000280055
ENSG00000232915
ENSG00000258649
ENSG00000282327
ENSG00000132604
ENSG00000274378
ENSG00000138449
ENSG00000221983
ENSG00000280433
ENSG00000196096
ENSG00000257807
ENSG00000185074
ENSG00000185761
ENSG00000261600
ENSG00000141959
ENSG00000226838
ENSG00000278275
ENSG00000136939
ENSG00000237707
ENSG00000231492
ENSG00000112079
ENSG00000227981
ENSG00000143630
ENSG00000172661
ENSG00000166091
ENSG00000260861
ENSG00000187753
ENSG00000105698
ENSG00000174718
ENSG00000100804
ENSG00000225105
ENSG00000143416
ENSG00000248853
ENSG00000248227
ENSG00000231365
ENSG00000236948
ENSG00000249380
ENSG00000196366
ENSG00000256152
ENSG00000125676
ENSG00000275569
